# Estimating contemporary migration numbers of adults based on kinship relationships in iteroparous species

**DOI:** 10.1101/2022.03.09.483709

**Authors:** Tetsuya Akita

## Abstract

In this paper, we describe the development of estimators for the contemporary migration number and rate of adults between two populations in iteroparous species. The proposed estimators are based on known half-sibling (HS) and/or parent–offspring (PO) relationships observed between the populations across breeding seasons. The rationale is that the HS and PO pairs exhibit information about the occurrence frequency of parental movements during the breeding interval. The proposed method allows for variance in the average number of offspring per parent both within and between populations. In addition, coupled with the PO pairs found within the population, the estimators can be obtained from only genetic data. Generally, a sample size representing the square root of the population size is required to obtain meaningful information regarding migration. We describe a detailed evaluation of the performance of the estimators by running an individual-based model, and the results provide guidance regarding sample sizes to ensure the required accuracy and precision. Furthermore, given that there are few effective methods to estimate adult movement (especially when populations cannot be genetically distinct), we discuss the usefulness of this proposed kinship assignment method in terms of conservation biology and wildlife management.
