## Supplementary material for "Estimating contemporary migration numbers of adults based on kinship relationships in iteroparous species": Table S1 (Supplemental Information)

### Sheet: S1
N_0	N_1	m	migration_number	flag_invasive	nP_0	nP_1	nO_0	nO_1	M_bias1	M_cv1	M_bias2	M_cv2	M_bias3	M_cv3	M_bias4	M_cv4	M_bias5	M_cv5
1000	1000	0.05	50	0	50	50	50	50	-0.014	1.71476	0.068	2.16467	0.0133333	1.38971	0.0550518	1.7817	0.0715434	2.08227
1000	1000	0.05	50	0	100	100	100	100	0.0225	0.987127	0.018	1.17842	0.021	0.806943	0.0170157	0.880619	0.0183003	0.916321
1000	1000	0.05	50	0	200	200	200	200	0.0195	0.606762	0.0005	0.669235	0.0131667	0.493221	0.0124694	0.504784	0.0149724	0.526309
1000	1000	0.05	50	1	50	50	50	50	-0.008	1.70204	-0.084	2.24721	-0.0333333	1.39194	0.00229468	1.73195	-0.0267586	1.90048
1000	1000	0.05	50	1	100	100	100	100	0.0115	0.902014	-0.031	1.16543	-0.00266667	0.744721	0.02176	0.838355	0.0386083	0.918678
1000	1000	0.05	50	1	200	200	200	200	0.03	0.596176	-0.014	0.654017	0.0153333	0.496731	0.0228126	0.523062	0.0210468	0.553943
1000	1000	0.1	100	0	50	50	50	50	-0.058	1.21035	-0.004	1.5353	-0.04	0.933817	-0.0690714	1.11112	-0.0368196	1.39721
1000	1000	0.1	100	0	100	100	100	100	-0.005	0.670469	0.031	0.807279	0.007	0.543891	0.0176042	0.631162	0.0225655	0.703001
1000	1000	0.1	100	0	200	200	200	200	0.009375	0.41681	-0.007875	0.470154	0.003625	0.338258	0.00660264	0.362002	0.0085426	0.382616
1000	1000	0.1	100	1	50	50	50	50	0.037	1.24067	0.068	1.42053	0.0473333	0.978555	0.105249	1.33676	0.0858557	1.43172
1000	1000	0.1	100	1	100	100	100	100	-0.048	0.702501	-0.0015	0.797992	-0.0325	0.551928	-0.0170459	0.616094	0.00420583	0.698718
1000	1000	0.1	100	1	200	200	200	200	-0.005375	0.421142	-0.00275	0.440455	-0.0045	0.337813	0.00497429	0.368354	0.00568293	0.390844
1000	1000	0.2	200	0	50	50	50	50	-0.034	0.821318	0.01	1.05204	-0.0193333	0.662111	-0.0309149	0.933506	-0.0256784	1.15744
1000	1000	0.2	200	0	100	100	100	100	0.023625	0.484244	-0.00725	0.589812	0.0133333	0.395349	0.00530391	0.463851	0.00508	0.550954
1000	1000	0.2	200	0	200	200	200	200	-0.00521875	0.298107	-0.007125	0.317878	-0.00585417	0.23501	-0.000472601	0.265901	-0.00184901	0.292682
1000	1000	0.2	200	1	50	50	50	50	0.0035	0.835491	0.012	1.09282	0.00633333	0.672886	-0.0301982	0.862995	-0.0411564	1.12003
1000	1000	0.2	200	1	100	100	100	100	0.037875	0.458548	0.02475	0.564631	0.0335	0.356408	0.0366996	0.466912	0.0488789	0.542541
1000	1000	0.2	200	1	200	200	200	200	-0.0111562	0.30049	-0.017	0.323175	-0.0131042	0.238207	-0.00717958	0.277364	-0.00629578	0.303031
10000	1000	0.05	500	0	100	50	100	50	0.038	1.0701	-0.054	1.52424	0.00733333	0.929807	-0.160907	1.19417	-0.191076	1.48052
10000	1000	0.05	500	0	200	100	200	100	-0.015	0.628527	0.0415	0.687057	0.00383333	0.498298	0.0274708	0.865577	0.040506	1.01905
10000	1000	0.05	500	0	400	200	400	200	-0.0038125	0.341851	-0.0035	0.374896	-0.00370833	0.276209	0.0073233	0.336331	0.0110223	0.358138
10000	1000	0.05	500	1	100	50	100	50	0.036	1.09205	0.014	1.41472	0.0286667	0.879107	-0.112702	1.15886	-0.087581	1.58243
10000	1000	0.05	500	1	200	100	200	100	0.00975	0.606737	-0.0155	0.715726	0.00133333	0.498471	-0.00137305	0.691439	-0.002118	0.742707
10000	1000	0.05	500	1	400	200	400	200	-0.0114375	0.350271	-0.005625	0.361837	-0.0095	0.282945	-0.0128252	0.344048	-0.0131182	0.37083
10000	10000	0.05	500	0	100	100	100	100	0.03	2.28612	0.12	3.00894	0.06	1.81523	-0.0802715	2.07092	-0.185594	2.41843
10000	10000	0.05	500	0	200	200	200	200	0.00875	1.21204	0.03	1.56675	0.0158333	0.944774	0.0208029	1.13287	0.0213231	1.30446
10000	10000	0.05	500	0	400	400	400	400	0.02125	0.653772	-0.005625	0.839867	0.0122917	0.523712	0.0199468	0.579351	0.0145527	0.627289
10000	10000	0.05	500	1	100	100	100	100	0.025	2.38583	0.02	3.21747	0.0233333	1.94653	-0.055929	2.22137	-0.172901	2.75457
10000	10000	0.05	500	1	200	200	200	200	0.02375	1.17188	-0.005	1.66671	0.0141667	0.976856	0.038678	1.13859	0.0614257	1.33903
10000	10000	0.05	500	1	400	400	400	400	0.0025	0.639061	0.0375	0.846031	0.0141667	0.514578	0.00836534	0.550335	0.0118216	0.591092
10000	10000	0.1	1000	0	100	100	100	100	0.01	1.57949	-0.07	2.32859	-0.0166667	1.34158	-0.16168	1.6335	-0.30656	2.01879
10000	10000	0.1	1000	0	200	200	200	200	0.00875	0.852432	0.00625	1.14517	0.00791667	0.712239	0.0546703	1.11408	0.0580733	1.24338
10000	10000	0.1	1000	0	400	400	400	400	0.003125	0.444942	0.0296875	0.594547	0.0119792	0.362264	0.015085	0.397332	0.00438699	0.424419
10000	10000	0.1	1000	1	100	100	100	100	0.0225	1.65859	0.035	2.2367	0.0266667	1.31403	-0.121324	1.7081	-0.286706	1.88214
10000	10000	0.1	1000	1	200	200	200	200	0.000625	0.84948	-0.01	1.14025	-0.00291667	0.700174	0.018872	0.923436	0.00489275	1.0511
10000	10000	0.1	1000	1	400	400	400	400	0.0078125	0.467245	-0.0075	0.595796	0.00270833	0.386419	-0.00130171	0.438825	-0.000575187	0.482466
10000	10000	0.2	2000	0	100	100	100	100	0.01375	1.14623	0.0275	1.6222	0.0183333	0.960657	-0.129493	1.28981	-0.237659	1.72836
10000	10000	0.2	2000	0	200	200	200	200	0.0125	0.583486	-0.0125	0.769209	0.00416667	0.457489	0.0118799	0.672706	0.0480805	0.895104
10000	10000	0.2	2000	0	400	400	400	400	-0.0108594	0.331461	0.031875	0.417192	0.00338542	0.266408	5.00954e-05	0.313274	0.00172947	0.377417
10000	10000	0.2	2000	1	100	100	100	100	0.015	1.16283	-0.0625	1.6105	-0.0108333	0.943888	-0.151907	1.18788	-0.274492	1.48818
10000	10000	0.2	2000	1	200	200	200	200	0.0121875	0.569055	0.020625	0.82707	0.015	0.476925	0.0213234	0.631654	0.00771383	0.868756
10000	10000	0.2	2000	1	400	400	400	400	0.00429688	0.330331	0.0159375	0.416716	0.00817708	0.264874	0.0146509	0.337725	0.0192627	0.412924
100000	10000	0.05	5000	0	400	100	400	100	0.00625	1.11648	0.045	1.53873	0.0191667	0.883846	-0.0495504	1.13618	-0.18326	1.40385
100000	10000	0.05	5000	0	800	200	800	200	0.0171875	0.577009	0.00625	0.811649	0.0135417	0.48661	0.0321653	0.587784	0.0396028	0.985681
100000	10000	0.05	5000	0	1600	400	1600	400	-0.00210938	0.321183	-0.0126563	0.404948	-0.005625	0.266405	-0.00629134	0.302201	0.000330881	0.359438
100000	10000	0.05	5000	1	400	100	400	100	-0.0225	1.19368	-0.035	1.62904	-0.0266667	0.975078	-0.00643951	1.36468	-0.141367	1.61137
100000	10000	0.05	5000	1	800	200	800	200	0.0378125	0.562967	-0.011875	0.77439	0.02125	0.46669	0.0143357	0.584766	0.0263986	0.813663
100000	10000	0.05	5000	1	1600	400	1600	400	-0.0107812	0.31907	0.004375	0.386708	-0.00572917	0.254021	-0.00417133	0.294657	-0.00183934	0.361388
100000	100000	0.05	5000	0	400	400	400	400	0.021875	1.83086	-0.09375	2.65426	-0.0166667	1.56516	-0.0653198	1.91191	-0.0888886	2.21334
100000	100000	0.05	5000	0	800	800	800	800	0.0078125	0.884945	0.01875	1.292	0.0114583	0.701234	0.0202801	0.813578	0.00748618	0.866034
100000	100000	0.05	5000	0	1600	1600	1600	1600	-0.0103516	0.463261	0.0167969	0.641715	-0.00130208	0.37786	0.000459098	0.408017	0.00641196	0.443606
100000	100000	0.05	5000	1	400	400	400	400	-0.065625	1.90936	-0.03125	2.55741	-0.0541667	1.56122	-0.0415658	2.04045	-0.0588582	2.34465
100000	100000	0.05	5000	1	800	800	800	800	-0.0101563	0.956015	0.0171875	1.25723	-0.00104167	0.769707	3.01785e-05	0.862652	0.00400889	0.934308
100000	100000	0.05	5000	1	1600	1600	1600	1600	-0.0117188	0.46187	-0.0371094	0.652547	-0.0201823	0.378247	-0.0179298	0.407436	-0.0207801	0.440924
100000	100000	0.1	10000	0	400	400	400	400	0.0296875	1.2378	-0.003125	1.74974	0.01875	0.986295	-0.0476694	1.23443	-0.0693188	1.52298
100000	100000	0.1	10000	0	800	800	800	800	0.0175781	0.645531	-0.0148437	0.88738	0.00677083	0.523383	0.00637365	0.610076	0.0105522	0.707263
100000	100000	0.1	10000	0	1600	1600	1600	1600	-0.00244141	0.324915	0.0175781	0.449455	0.00423177	0.267342	0.00754525	0.310275	0.0110042	0.353899
100000	100000	0.1	10000	1	400	400	400	400	0.0171875	1.29608	-0.05	1.80737	-0.00520833	1.04711	-0.0469162	1.38092	-0.128893	1.63873
100000	100000	0.1	10000	1	800	800	800	800	0.0292969	0.638497	0.0226562	0.914484	0.0270833	0.541756	0.020458	0.628589	0.00919297	0.690755
100000	100000	0.1	10000	1	1600	1600	1600	1600	-0.00742187	0.314673	0.00507813	0.451827	-0.00325521	0.261577	-0.00710712	0.305204	-0.00586235	0.340944
100000	100000	0.2	20000	0	400	400	400	400	0.0570312	0.883159	0.0421875	1.20385	0.0520833	0.722115	0.0814277	1.06509	0.0594531	1.3295
100000	100000	0.2	20000	0	800	800	800	800	-0.0152344	0.45993	0.0046875	0.61442	-0.00859375	0.368701	0.015108	0.513694	0.0140449	0.667526
100000	100000	0.2	20000	0	1600	1600	1600	1600	-0.00581055	0.237509	-0.0143555	0.32036	-0.00865885	0.19203	-0.0143755	0.239422	-0.0201622	0.278816
100000	100000	0.2	20000	1	400	400	400	400	0.0390625	0.885332	0.0765625	1.21516	0.0515625	0.729751	-0.000108528	1.0393	-0.0592507	1.35813
100000	100000	0.2	20000	1	800	800	800	800	0.0015625	0.439469	0.0296875	0.62176	0.0109375	0.360642	0.0128913	0.509728	0.0245559	0.633128
100000	100000	0.2	20000	1	1600	1600	1600	1600	0.0121582	0.237021	-0.000292969	0.314314	0.00800781	0.192693	0.0127175	0.251711	0.0157236	0.292327
